# Systematic identification of human SNPs affecting regulatory element activity

**DOI:** 10.1101/460402

**Authors:** Joris van Arensbergen, Ludo Pagie, Vincent FitzPatrick, Marcel de Haas, Marijke Baltissen, Federico Comoglio, Robin van der Weide, Hans Teunissen, Urmo Võsa, Lude Franke, Elzo de Wit, Michiel Vermeulen, Harmen Bussemaker, Bas van Steensel

**Author notes:** Correspondence should be addressed to J.v.A. or B.v.S.

## Abstract

Most of the millions of single-nucleotide polymorphisms (SNPs) in the human genome are non-coding, and many overlap with putative regulatory elements. Genome-wide association studies have linked many of these SNPs to human traits or to gene expression levels, but rarely with sufficient resolution to identify the causal SNPs. Functional screens based on reporter assays have previously been of insufficient throughput to test the vast space of SNPs for possible effects on enhancer and promoter activity. Here, we have leveraged the throughput of the SuRE reporter technology to survey a total of 5.9 million SNPs, including 57% of the known common SNPs. We identified more than 30 thousand SNPs that alter the activity of putative regulatory elements, often in a cell-type specific manner. These data indicate that a large proportion of human non-coding SNPs may affect gene regulation. Integration of these SuRE data with genome-wide association studies may help pinpoint SNPs that underlie human traits.
