## Supplemental Table 1 for "Systematic identification of human SNPs affecting regulatory element activity"

### Sheet: SuRE counts overview
Extended Data Table 1. overview complexities and sequencing depth for all SuRE libraries
1000 genome project genome ID	HG02601		GM18983		HG01241		HG03464
SuRE library ID	SuRE42 replicate 1	SuRE42 replicate 2	SuRE43 replicate 1	SuRE43 replicate 2	SuRE44 replicate 1	SuRE44 replicate 2	SuRE45 replicate 1	SuRE45 replicate 2	rowsums
iPCR counts (counts of mapped elements)	568322828	672120886	546190341	618255603	468581616	710269511	638988878	617611141	4840340804
K562 Biorep1 cDNA counts	136326507	73710521	98148518	85887380	71448642	92133794	84537663	84740039	726933064
K562 Biorep2 cDNA counts	188204244	108805489	117076084	90069673	73122640	82143972	132471706	116401735	908295543
K562 Biorep3 cDNA counts	115569515	108248807	77920339	100494636	74005672	108520886	74778932	82383315	741922102
HepG2 Biorep1 cDNA counts	93325831	73019966	86008576	65494571	49161187	82636380	56042568	37398599	543087678
HepG2 Biorep2 cDNA counts	102117282	96055367	83892048	72538015	65047869	82193741	71947686	57258925	631050933
unique element count	167861438	408516640	197355504	330289374	243527026	376097368	348930738	318151259	2390729347
unique element with variant count	80987173	196985753	90922066	152218634	119114142	173119392	151409967	138623939	1103381066
