## Supplemental Table 2 for "Systematic identification of human SNPs affecting regulatory element activity"

### Sheet: CRISPR guides, templates
Extended Data Table 2. oligo nucleotide sequences
name	description	synthesis type (IDT)	sequence
JvA690	repair template rs3748136	standard	TTGAAAACAGTTATGACTGTCCCTAAATGATAAACCAGAGATCAGTGCTGAGTCATACATTTCTTCAAATGTTGTGCCTTAAATAGCTGCAGAAGGACACA
JvA663	guide rs3748136 FW	standard	CACCGGATAAACCAGAGATCAGTGC
JvA664	guide rs3748136 RV	standard	AAACGCACTGATCTCTGGTTTATCC

### Sheet: primers
name	description	synthesis type (IDT)	sequence
JvA695	NR_125431 cDNA FW	standard	CTGACCACCCTCCTTTGTTCTAAAT
JvA696	NR_125431 cDNA RV	standard	TCGACACTTGGAGGTTATACATTGG
JvA385	GAPDH cDNA FW	standard	ACGTCGTGGAGTCCACTGG
JvA386	GAPDH cDNA RV	standard	CAGGGGTGCTAAGCAGTTGG
JvA704	rs3748136 and rs453301 genotyping amplicon FW	standard	GTTACTGTATCAATTGGGCCACATC
JvA705	rs3748136 and rs453301 genotyping amplicon RV	standard	ATCAGCAACAGAGGCATTTTTAACT
JvA677	Sanger sequencing primer used on rs3748136 genotyping amplicon	standard	TATCAATTGGGCCACATCCA
rs3748136 adjacent 1	primer used for TLA	standard	TGATAAACCAGAGATCAGTGCTG
rs3748136 adjacent 2	primer used for TLA	standard	ACTCAGCCTGATGAATTTGGG
rs1053036 adjacent 1	primer used for TLA	standard	TCCTGAGATTTACCCCTGCC
rs1053036 adjacent 2	primer used for TLA	standard	TGACTGGTTAGGAAAGTGAAGC

### Sheet: affinity purififcation oligos
name	description	synthesis type (IDT)	sequence
rs623853 REF FW	biotin labeled oligo	standard	/5Biosg/CGCCCCTCTTCCGGGGTGGCTCTCC
rs623853 REF RV	unlabeled reverse complement	standard	GGAGAGCCACCCCGGAAGAGGGGCG
rs623853 ALT FW	biotin labeled oligo	standard	/5Biosg/CGCCCCTCTTCCAGGGTGGCTCTCC
rs623853 ALT RV	unlabeled reverse complement	standard	GGAGAGCCACCCTGGAAGAGGGGCG
rs554591 REF FW	biotin labeled oligo	standard	/5Biosg/GGCTCTCCCGCCTCGGTTCCTCCCT
rs554591 REF RV	unlabeled reverse complement	standard	AGGGAGGAACCGAGGCGGGAGAGCC
rs554591 ALT FW	biotin labeled oligo	standard	/5Biosg/GGCTCTCCCGCCCCGGTTCCTCCCT
rs554591 ALT RV	unlabeled reverse complement	standard	AGGGAGGAACCGGGGCGGGAGAGCC
rs4572196 REF FW	biotin labeled oligo	standard	/5Biosg/CTGAAAGGAAGTAACTCAGGTGCCT
rs4572196 REF RV	unlabeled reverse complement	standard	AGGCACCTGAGTTACTTCCTTTCAG
rs4572196 ALT FW	biotin labeled oligo	standard	/5Biosg/CTGAAAGGAAGTGACTCAGGTGCCT
rs4572196 ALT RV	unlabeled reverse complement	standard	AGGCACCTGAGTCACTTCCTTTCAG
rs3748136 REF FW	biotin labeled oligo	standard	/5Biosg/AGATCAGTGCTGGGTCATACATTTC
rs3748136 REF RV	unlabeled reverse complement	standard	GAAATGTATGACCCAGCACTGATCT
rs3748136 ALT FW	biotin labeled oligo	standard	/5Biosg/AGATCAGTGCTGAGTCATACATTTC
rs3748136 ALT RV	unlabeled reverse complement	standard	GAAATGTATGACTCAGCACTGATCT
